# Aldh3a1-mediated detoxification of reactive aldehydes contributes to distinct muscle responses to Amyotrophic Lateral Sclerosis progression

**DOI:** 10.1101/2024.12.02.626422

**Authors:** Ang Li, Li Dong, Xuejun Li, Jianxun Yi, Jianjie Ma, Jingsong Zhou

**Affiliations:** Department of Kinesiology, College of Nursing and Health Innovation, University of Texas at Arlington, TX, 76019, USA; Department of Surgery, Division of Surgical Sciences, University of Virginia, Charlottesville, VA, 22903, USA

**Keywords:** Amyotrophic lateral sclerosis, skeletal muscle, extraocular muscle, reactive aldehydes, aldehyde dehydrogenase, sciatic nerve transection

## Abstract

Different muscles exhibit varied susceptibility to degeneration in Amyotrophic Lateral Sclerosis (ALS), a fatal neuromuscular disorder. Extraocular muscles (EOMs) are particularly resistant to ALS progression, and exploring the underlying molecular nature may offer significant therapeutic value. Reactive aldehyde 4-hydroxynonenal (HNE) is implicated in ALS pathogenesis, and Aldh3a1 is an inactivation-resistant intracellular aldehyde dehydrogenase that detoxifies 4-HNE to protect eyes against UV-induced oxidative stress. We detected prominently higher levels of *Aldh3a1* in mouse EOMs compared to other muscles under normal physiological conditions. In an ALS mouse model (hSOD1^G93A^) reaching end-stage, *Aldh3a1* expression was maintained high in EOMs, substantially elevated in soleus and diaphragm, but only moderately increased in extensor digitorum longus (EDL) muscle, which endured the most severe pathological remodeling, as demonstrated by unparalleled upregulation of a denervation marker *Ankrd1*. Importantly, sciatic nerve transection in wildtype mice further confirmed induced *Aldh3a1* and *Ankrd1* expression in an inverse manner across muscle types in response to denervation. Mechanistically, whole-muscle RNA-Seq and pharmacological tests indicate that higher basal levels of lipid oxidation in soleus and diaphragm muscles may predispose them to stronger Nrf2 antioxidant responses under pathological stress compared to EDL, leading to more prominent *Aldh3a1* upregulation. Additionally, the identification of the myoblast fusion marker *Mymk* as an EOM signature gene suggests that the spontaneous activation of satellite cells contributes to high levels of *Aldh3a1* in EOMs. Functionally, adeno-associated virus-mediated overexpression of *Aldh3a1* protected myotubes from 4-HNE-induced DNA fragmentation and plasma membrane leakage. It also restored MG53-mediated membrane repair, highlighting its potential for clinical applications.
