## Supplementary material for "Aldh3a1-mediated detoxification of reactive aldehydes contributes to distinct muscle responses to Amyotrophic Lateral Sclerosis progression": Figure 1-Source Data 1

Mouse	Genotype	Gender	Muscle	RQ_Aldh1a1	RQ_Aldh2	RQ_Aldh3a1	RQ_Ankrd1	RQ_Mymk	RQ_Hmox1
1	WT	F	EDL	1.473873	2.294932	1.312236	1.818317	0.927317301	1.611894
1	WT	F	SOL	1.780188	8.202316	1.81914	1.658027	2.21042689	5.587389
1	WT	F	DIA	2.045817	6.348802	0.736219	2.589453	1.115178739	4.03675
1	WT	F	EOM	1.084144	3.710588	71.13694	0.268592	33.55292805	3.366887
2	WT	F	EDL	0.892148	2.146641	0.872688	1.449689	0.715969406	1.057015
2	WT	F	SOL	1.005785	7.717467	2.412643	1.20939	2.019913387	7.418183
2	WT	F	DIA	0.865832	5.76199	0.576664	0.208023	6.889834679	2.271245
2	WT	F	EOM	0.545266	2.869779	44.14634	0.228198	34.17084216	2.388118
3	WT	F	EDL	1.002543	1.442045	0.954172	0.64569	5.085089561	1.540256
3	WT	F	SOL	1.087488	4.171446	3.15454	1.401691	27.74100088	4.423682
3	WT	F	DIA	1.359432	3.552494	0.512811	0.285679	4.19312081	2.538866
3	WT	F	EOM	0.997067	1.992965	47.26138	0.186596	46.27381951	2.712575
4	WT	F	EDL	2.142925	0.771625	0.814263	1.571837	1.61714257	0.740157
4	WT	F	SOL	3.057046	3.550714	1.29734	3.46351	2.065503195	2.738735
4	WT	F	DIA	5.811733	2.454545	0.45445	0.575759	1.735400649	2.193205
4	WT	F	EOM	1.121725	1.939135	26.99949	0.260495	100.5565894	2.384742
5	WT	M	EDL	0.764201	0.792203	0.951256	1.4951	5.4923187	1.071093
5	WT	M	SOL	1.625385	3.525938	1.337112	2.905993	1.751915292	3.142343
5	WT	M	DIA	1.697395	3.834904	0.841838	0.857582	1.606185292	3.421778
5	WT	M	EOM	0.933523	1.859595	58.16928	0.505484	47.49563055	2.644349
6	WT	M	EDL	0.478557	0.914434	1.061777	0.957601	0.296034674	0.951316
6	WT	M	SOL	1.089573	4.548564	2.705466	2.943456	0.82985492	3.320318
6	WT	M	DIA	1.164728	5.043458	0.993977	0.378758	0.822745977	2.900175
6	WT	M	EOM	0.509524	1.711867	41.34061	0.156349	51.67199369	1.841453
7	WT	M	EDL	1.656152	0.662706	1.154546	0.570787	0.178339469	0.753082
7	WT	M	SOL	1.880149	4.495615	5.187197	1.293115	0.784742999	3.405551
7	WT	M	DIA	2.655605	1.536821	0.586842	0.341951	0.240201451	2.255558
7	WT	M	EOM	1.354602	1.556819	97.61093	0.284312	21.33659666	1.708027
8	WT	M	EDL	0.584457	0.379993	0.963819	0.457398	0.631661597	0.670921
8	WT	M	SOL	0.849039	1.409726	3.425836	1.362636	1.643663408	1.09707
8	WT	M	DIA	1.023077	0.29534	0.473678	0.249127	3.061525922	0.268673
8	WT	M	EOM	0.344976	2.715531	86.86072	0.116063	117.499776	1.8127
9	G93A	F	EDL	0.600453	2.163565	2.475828	44.4283	26.62021101	2.781908
9	G93A	F	SOL	0.829956	13.59234	200.5857	41.52901	152.6487485	14.94943
9	G93A	F	DIA	2.693742	6.7622	69.48105	5.812683	1.985697306	2.64275
9	G93A	F	EOM	0.648161	2.439574	39.28639	0.409899	52.98909935	1.558265
10	G93A	F	EDL	0.356372	4.241709	32.15662	61.16581	57.00272315	3.545563
10	G93A	F	SOL	0.415526	9.619228	202.914	25.42146	46.95255686	4.221504
10	G93A	F	DIA	0.476032	8.248958	110.8821	26.81025	46.72782723	3.910906
10	G93A	F	EOM	0.423944	2.897812	76.1157	0.378304	35.4728479	1.635122
11	G93A	F	EDL	0.824368	2.681242	1.54414	30.47706	20.95259343	8.794565
11	G93A	F	SOL	1.192941	11.4589	28.69349	23.23583	31.45959827	54.77991
11	G93A	F	DIA	2.62781	11.62098	9.509401	6.944103	16.34916282	14.39394
11	G93A	F	EOM	1.710074	4.274428	172.9148	0.477626	34.74643958	6.77757
12	G93A	F	EDL	1.153908	0.365391	2.424208	84.03651	64.19684681	0.551133
12	G93A	F	SOL	1.985163	6.540936	174.6684	22.81108	149.0552557	65.59249
12	G93A	F	DIA	4.502107	2.770684	8.141946	31.66175	52.51575963	16.32241
12	G93A	F	EOM	1.171351	3.057929	20.69749	0.124702	91.15397347	4.563244
13	G93A	M	EDL	0.287685	1.170141	5.03917	138.0723	66.84822439	1.749631
13	G93A	M	SOL	0.53492	5.092762	133.1732	65.75651	111.6882803	4.099206
13	G93A	M	DIA	1.215972	3.200067	28.03465	37.26273	41.61057603	3.119067
13	G93A	M	EOM	0.566286	1.067656	49.69458	1.640043	48.70879319	1.078594
14	G93A	M	EDL	0.387694	1.516375	1.234859	113.2307	65.9219575	7.048831
14	G93A	M	SOL	0.455312	7.192933	89.87912	74.60578	116.2581218	15.88623
14	G93A	M	DIA	1.950031	4.014457	21.63697	31.38609	10.8859456	12.87193
14	G93A	M	EOM	1.176953	1.300323	123.183	1.122336	50.99715723	3.412302
15	G93A	M	EDL	1.027219	1.696798	11.09417	60.17591	49.42396513	2.01167
15	G93A	M	SOL	1.244799	11.04737	144.5982	32.65993	161.0837003	16.50584
15	G93A	M	DIA	0.6977	4.733825	65.06039	25.75709	19.04287574	4.86197
15	G93A	M	EOM	0.685537	1.752054	103.2588	1.566513	50.49983263	4.595589
16	G93A	M	EDL	0.232293	1.556189	1.770108	88.61442	218.4176012	11.71668
16	G93A	M	SOL	0.24887	7.387766	97.96924	64.26592	339.7115941	39.35754
16	G93A	M	DIA	0.64356	3.053029	94.38695	26.61994	137.2091459	19.6132
16	G93A	M	EOM	1.474655	2.388612	27.31127	0.461906	72.5465213	2.528599
