## Supplementary material for "Aldh3a1-mediated detoxification of reactive aldehydes contributes to distinct muscle responses to Amyotrophic Lateral Sclerosis progression": Figure 1-Source Data 2

Mouse	Genotype	Gender	Muscle	Target protein	Intensity ratio
1	WT	F	EDL	ALDH3A1/GAPDH	0.014821
1	WT	F	SOL	ALDH3A1/GAPDH	0.071025
1	WT	F	DIA	ALDH3A1/GAPDH	0.090174
1	WT	F	EOM	ALDH3A1/GAPDH	0.500904
2	WT	F	EDL	ALDH3A1/GAPDH	0.010471
2	WT	F	SOL	ALDH3A1/GAPDH	0.076678
2	WT	F	DIA	ALDH3A1/GAPDH	0.055847
2	WT	F	EOM	ALDH3A1/GAPDH	1.756985
3	WT	F	EDL	ALDH3A1/GAPDH	0.016039
3	WT	F	SOL	ALDH3A1/GAPDH	0.085018
3	WT	F	DIA	ALDH3A1/GAPDH	0.048832
3	WT	F	EOM	ALDH3A1/GAPDH	1.681586
4	WT	M	EDL	ALDH3A1/GAPDH	0.002056
4	WT	M	SOL	ALDH3A1/GAPDH	0.010012
4	WT	M	DIA	ALDH3A1/GAPDH	0.008157
4	WT	M	EOM	ALDH3A1/GAPDH	1.117841
5	WT	M	EDL	ALDH3A1/GAPDH	0.002348
5	WT	M	SOL	ALDH3A1/GAPDH	0.016429
5	WT	M	DIA	ALDH3A1/GAPDH	0.009004
5	WT	M	EOM	ALDH3A1/GAPDH	0.487321
6	WT	M	EDL	ALDH3A1/GAPDH	0.002894
6	WT	M	SOL	ALDH3A1/GAPDH	0.012096
6	WT	M	DIA	ALDH3A1/GAPDH	0.009677
6	WT	M	EOM	ALDH3A1/GAPDH	0.879709
7	G93A	F	EDL	ALDH3A1/GAPDH	0.004997
7	G93A	F	SOL	ALDH3A1/GAPDH	0.265626
7	G93A	F	DIA	ALDH3A1/GAPDH	0.096732
7	G93A	F	EOM	ALDH3A1/GAPDH	0.494863
8	G93A	F	EDL	ALDH3A1/GAPDH	0.023972
8	G93A	F	SOL	ALDH3A1/GAPDH	0.212794
8	G93A	F	DIA	ALDH3A1/GAPDH	0.287125
8	G93A	F	EOM	ALDH3A1/GAPDH	0.20683
9	G93A	F	EDL	ALDH3A1/GAPDH	0.030275
9	G93A	F	SOL	ALDH3A1/GAPDH	0.184311
9	G93A	F	DIA	ALDH3A1/GAPDH	0.948454
9	G93A	F	EOM	ALDH3A1/GAPDH	0.513276
10	G93A	M	EDL	ALDH3A1/GAPDH	0.061108
10	G93A	M	SOL	ALDH3A1/GAPDH	0.224608
10	G93A	M	DIA	ALDH3A1/GAPDH	0.401038
10	G93A	M	EOM	ALDH3A1/GAPDH	0.870386
11	G93A	M	EDL	ALDH3A1/GAPDH	0.058993
11	G93A	M	SOL	ALDH3A1/GAPDH	0.286207
11	G93A	M	DIA	ALDH3A1/GAPDH	0.970797
11	G93A	M	EOM	ALDH3A1/GAPDH	1.057384
12	G93A	M	EDL	ALDH3A1/GAPDH	0.071971
12	G93A	M	SOL	ALDH3A1/GAPDH	0.483341
12	G93A	M	DIA	ALDH3A1/GAPDH	0.425407
12	G93A	M	EOM	ALDH3A1/GAPDH	0.849255
1	WT	F	EDL	ANKRD1/GAPDH	0.001144968
1	WT	F	SOL	ANKRD1/GAPDH	0.001796337
1	WT	F	DIA	ANKRD1/GAPDH	0.00519043
1	WT	F	EOM	ANKRD1/GAPDH	0.001256765
2	WT	F	EDL	ANKRD1/GAPDH	0.000981605
2	WT	F	SOL	ANKRD1/GAPDH	0.000837204
2	WT	F	DIA	ANKRD1/GAPDH	0.002719476
2	WT	F	EOM	ANKRD1/GAPDH	0.001252169
3	WT	F	EDL	ANKRD1/GAPDH	0.001118325
3	WT	F	SOL	ANKRD1/GAPDH	0.002711458
3	WT	F	DIA	ANKRD1/GAPDH	0.001445798
3	WT	F	EOM	ANKRD1/GAPDH	5.73E-05
4	WT	M	EDL	ANKRD1/GAPDH	0.000850288
4	WT	M	SOL	ANKRD1/GAPDH	0.001830234
4	WT	M	DIA	ANKRD1/GAPDH	0.001225921
4	WT	M	EOM	ANKRD1/GAPDH	0.000639278
5	WT	M	EDL	ANKRD1/GAPDH	0.001295746
5	WT	M	SOL	ANKRD1/GAPDH	0.001768962
5	WT	M	DIA	ANKRD1/GAPDH	0.001248289
5	WT	M	EOM	ANKRD1/GAPDH	0.000793258
6	WT	M	EDL	ANKRD1/GAPDH	0.001404154
6	WT	M	SOL	ANKRD1/GAPDH	0.001123594
6	WT	M	DIA	ANKRD1/GAPDH	0.001760984
6	WT	M	EOM	ANKRD1/GAPDH	0.000316288
7	G93A	F	EDL	ANKRD1/GAPDH	0.463798029
7	G93A	F	SOL	ANKRD1/GAPDH	0.100828743
7	G93A	F	DIA	ANKRD1/GAPDH	0.196154764
7	G93A	F	EOM	ANKRD1/GAPDH	0.000737363
8	G93A	F	EDL	ANKRD1/GAPDH	0.925184731
8	G93A	F	SOL	ANKRD1/GAPDH	0.081842049
8	G93A	F	DIA	ANKRD1/GAPDH	0.066341761
8	G93A	F	EOM	ANKRD1/GAPDH	0.000574163
9	G93A	F	EDL	ANKRD1/GAPDH	1.011265888
9	G93A	F	SOL	ANKRD1/GAPDH	0.105481293
9	G93A	F	DIA	ANKRD1/GAPDH	0.252905312
9	G93A	F	EOM	ANKRD1/GAPDH	0.000383761
10	G93A	M	EDL	ANKRD1/GAPDH	0.444724657
10	G93A	M	SOL	ANKRD1/GAPDH	0.03329045
10	G93A	M	DIA	ANKRD1/GAPDH	0.112841631
10	G93A	M	EOM	ANKRD1/GAPDH	0.003482828
11	G93A	M	EDL	ANKRD1/GAPDH	0.32795679
11	G93A	M	SOL	ANKRD1/GAPDH	0.086625914
11	G93A	M	DIA	ANKRD1/GAPDH	0.118231343
11	G93A	M	EOM	ANKRD1/GAPDH	0.001667546
12	G93A	M	EDL	ANKRD1/GAPDH	0.860424789
12	G93A	M	SOL	ANKRD1/GAPDH	0.108293995
12	G93A	M	DIA	ANKRD1/GAPDH	0.154777261
12	G93A	M	EOM	ANKRD1/GAPDH	8.27E-06
