## Supplementary material for "Aldh3a1-mediated detoxification of reactive aldehydes contributes to distinct muscle responses to Amyotrophic Lateral Sclerosis progression": Figure 5-Source Data 1

Mouse	Gender	Group	Muscle	FC_ALDH3A1	FC_ANKRD1
1	F	Day 3	EDL	0.938102	189.5124
1	F	Day 3	SOL	1.130756	57.67009
2	F	Day 3	EDL	1.991454	283.2719
2	F	Day 3	SOL	1.068394	6.67207
3	F	Day 3	EDL	1.146394	120.2895
3	F	Day 3	SOL	0.840149	21.27024
4	F	Day 7	EDL	3.069947	247.4361
4	F	Day 7	SOL	119.2863	10.47112
5	F	Day 7	EDL	2.091937	84.02246
5	F	Day 7	SOL	305.4954	10.38141
6	F	Day 7	EDL	1.249473	217.4682
6	F	Day 7	SOL	18.47907	51.4982
7	F	Day 14	EDL	1.992885	66.94731
7	F	Day 14	SOL	168.7342	57.28165
8	F	Day 14	EDL	4.274649	50.00912
8	F	Day 14	SOL	195.293	46.1852
9	F	Day 14	EDL	5.156064	63.15819
9	F	Day 14	SOL	72.90652	19.70285
10	M	Day 3	EDL	1.667369	317.4105
10	M	Day 3	SOL	1.645132	59.64983
11	M	Day 3	EDL	2.228414	690.5144
11	M	Day 3	SOL	1.287514	84.37661
12	M	Day 3	EDL	1.298114	399.2071
12	M	Day 3	SOL	1.571957	38.06275
13	M	Day 7	EDL	2.228953	123.2259
13	M	Day 7	SOL	44.0169	14.33209
14	M	Day 7	EDL	4.332415	432.867
14	M	Day 7	SOL	30.06616	27.65647
15	M	Day 7	EDL	1.028265	137.1509
15	M	Day 7	SOL	40.16565	27.76932
16	M	Day 14	EDL	2.283259	104.9984
16	M	Day 14	SOL	59.14748	50.44802
17	M	Day 14	EDL	2.681743	145.2165
17	M	Day 14	SOL	17.17909	52.47891
18	M	Day 14	EDL	1.930467	208.6451
18	M	Day 14	SOL	82.47183	13.54413
