## Supplementary material for "Aldh3a1-mediated detoxification of reactive aldehydes contributes to distinct muscle responses to Amyotrophic Lateral Sclerosis progression": Figure 5-Source Data 2

Mouse	Muscle	Collection time	Sex	ALDH3A1/GAPDH	ALDH3A1/GAPDH	FC_ALDH3A1
				(Sham)	(SNT)
1	EDL	Day 3	F	0.143309	0.12828	0.895131
2	EDL	Day 3	F	0.154684	0.128263	0.829194
3	EDL	Day 3	F	0.144971	0.13289	0.916664
4	EDL	Day 3	M	0.169731	0.23763	1.400034
5	EDL	Day 3	M	0.175543	0.25072	1.428255
6	EDL	Day 3	M	0.311763	0.232949	0.747199
1	SOL	Day 3	F	0.21977	0.168838	0.768247
2	SOL	Day 3	F	0.602124	0.610322	1.013616
3	SOL	Day 3	F	0.279454	0.517621	1.85226
4	SOL	Day 3	M	0.517002	0.35661	0.689766
5	SOL	Day 3	M	0.642392	0.338378	0.526747
6	SOL	Day 3	M	0.240107	0.366965	1.52834
1	EDL	Day 7	F	0.087987	0.091419	1.039011
2	EDL	Day 7	F	0.068621	0.074957	1.092332
3	EDL	Day 7	F	0.094976	0.074305	0.782348
4	EDL	Day 7	M	0.085874	0.223321	2.600555
5	EDL	Day 7	M	0.082611	0.079772	0.96564
6	EDL	Day 7	M	0.129989	0.099272	0.763695
1	SOL	Day 7	F	0.065638	0.222991	3.39729
2	SOL	Day 7	F	0.113747	0.184586	1.622774
3	SOL	Day 7	F	0.076889	0.163152	2.121908
4	SOL	Day 7	M	0.067856	0.381326	5.61966
5	SOL	Day 7	M	0.177986	0.183049	1.028447
6	SOL	Day 7	M	0.133963	0.185018	1.381112
1	EDL	D14	F	0.058704	0.098802	1.683045
2	EDL	D14	F	0.092683	0.067413	0.727348
3	EDL	D14	F	0.111384	0.094544	0.848808
4	EDL	D14	M	0.115482	0.240177	2.079773
5	EDL	D14	M	0.102004	0.243713	2.38925
6	EDL	D14	M	0.091342	0.177619	1.944539
1	SOL	D14	F	0.195038	1.400631	7.181339
2	SOL	D14	F	0.180941	1.246181	6.887216
3	SOL	D14	F	0.431219	1.4084	3.266092
4	SOL	D14	M	0.229572	1.428883	6.224124
5	SOL	D14	M	0.275755	3.025656	10.97226
6	SOL	D14	M	0.217401	2.404794	11.06154
