## Supplementary material for "Aldh3a1-mediated detoxification of reactive aldehydes contributes to distinct muscle responses to Amyotrophic Lateral Sclerosis progression": Figure 5-Source Data 3

Mouse	Muscle	Collection time	Sex	ANKRD1/GAPDH	ANKRD1/GAPDH	FC_ANKRD1
				(Sham)	(SNT)
1	EDL	Day 3	F	0.000901	0.957149	1062.887
2	EDL	Day 3	F	0.001259	0.820796	651.7239
3	EDL	Day 3	F	0.00248	0.743078	299.6748
4	EDL	Day 3	M	0.002727	1.106113	405.6541
5	EDL	Day 3	M	0.00258	0.822329	318.7703
6	EDL	Day 3	M	0.007866	1.105702	140.576
1	SOL	Day 3	F	0.001925	0.717266	372.6089
2	SOL	Day 3	F	0.004032	0.750718	186.2079
3	SOL	Day 3	F	0.003844	0.071406	18.57758
4	SOL	Day 3	M	0.00558	0.201501	36.11238
5	SOL	Day 3	M	0.001582	0.122999	77.76036
6	SOL	Day 3	M	0.003649	0.259122	71.00563
1	EDL	Day 7	F	0.002377	0.957983	402.989
2	EDL	Day 7	F	0.002155	0.613964	284.8634
3	EDL	Day 7	F	0.000205	0.554854	2712.85
4	EDL	Day 7	M	0.003589	0.507769	141.4963
5	EDL	Day 7	M	0.003806	0.683889	179.6685
6	EDL	Day 7	M	0.009059	0.81249	89.68469
1	SOL	Day 7	F	0.013304	0.317813	23.8881
2	SOL	Day 7	F	0.018441	0.461093	25.0041
3	SOL	Day 7	F	0.007233	0.502747	69.5064
4	SOL	Day 7	M	0.016248	0.625027	38.46689
5	SOL	Day 7	M	0.020228	0.906634	44.81978
6	SOL	Day 7	M	0.027449	0.38937	14.18512
1	EDL	Day 14	F	0.007113	0.459138	64.5528
2	EDL	Day 14	F	0.006515	0.175687	26.96813
3	EDL	Day 14	F	0.006295	0.340594	54.1066
4	EDL	Day 14	M	0.006906	0.317813	46.01828
5	EDL	Day 14	M	0.012625	0.578315	45.80816
6	EDL	Day 14	M	0.014662	0.522074	35.60848
1	SOL	Day 14	F	0.002602	0.136397	52.41856
2	SOL	Day 14	F	0.004096	0.014631	3.572114
3	SOL	Day 14	F	0.016727	0.05512	3.295223
4	SOL	Day 14	M	0.008373	0.069672	8.320566
5	SOL	Day 14	M	0.00571	0.151109	26.46313
6	SOL	Day 14	M	0.006099	0.090557	14.8483
