## Supplementary material for "Aldh3a1-mediated detoxification of reactive aldehydes contributes to distinct muscle responses to Amyotrophic Lateral Sclerosis progression": Figure 7-Source Data 2

Sample	Muscle	Group	Treatment	RQ_ALDH3A1	RQ_HMOX1
WT_EDL_Post1	EDL	EDL_Ctrl	Control	0.875399774	1.001998325
WT_SOL_Post1	SOL	SOL_Ctrl	Control	0.933401646	0.696455769
WT_EDL_Post2	EDL	EDL_Ctrl	Control	1.08042503	0.970637529
WT_SOL_Post2	SOL	SOL_Ctrl	Control	0.820699379	0.692138843
WT_EDL_Post3	EDL	EDL_Ctrl	Control	1.317520346	1.124784894
WT_SOL_Post3	SOL	SOL_Ctrl	Control	0.927954571	0.837619886
WT_EDL_Post4	EDL	EDL_Ctrl	Control	1.059557412	0.751659893
WT_SOL_Post4	SOL	SOL_Ctrl	Control	0.697340265	0.911587578
WT_EDL_Post5	EDL	EDL_Ctrl	Control	0.757385713	1.216144199
WT_SOL_Post5	SOL	SOL_Ctrl	Control	0.493298119	0.602058197
WT_EDL_SFN1	EDL	EDL_SFN	SFN	34.90935236	2.359993494
WT_SOL_SFN1	SOL	SOL_SFN	SFN	58.34276199	6.728799087
WT_EDL_SFN2	EDL	EDL_SFN	SFN	21.50951025	2.101265621
WT_SOL_SFN2	SOL	SOL_SFN	SFN	173.25902	27.44444735
WT_EDL_SFN3	EDL	EDL_SFN	SFN	34.66202332	2.344413526
WT_SOL_SFN3	SOL	SOL_SFN	SFN	121.3654493	11.73793166
WT_EDL_SFN4	EDL	EDL_SFN	SFN	24.74338713	2.108793638
WT_SOL_SFN4	SOL	SOL_SFN	SFN	112.723662	10.89412514
WT_EDL_SFN5	EDL	EDL_SFN	SFN	10.44947685	2.646026788
WT_SOL_SFN5	SOL	SOL_SFN	SFN	97.95388704	55.2532245
