## Supplementary material for "Aldh3a1-mediated detoxification of reactive aldehydes contributes to distinct muscle responses to Amyotrophic Lateral Sclerosis progression": Figure 8-Source Data 1

Sample	Muscle	Genotype	Gender	Group	pg/mg protein	pmol/mg protein
1	EDL	WT	F	WT_EDL	195.7342491	1.2529558
2	SOL	WT	F	WT_SOL	340.0518132	2.176777409
3	EDL	WT	M	WT_EDL	206.5369901	1.322107505
4	SOL	WT	M	WT_SOL	367.546461	2.352779199
5	EDL	G93A	F	G93A_EDL	254.2093258	1.627272951
6	SOL	G93A	F	G93A_SOL	333.1049298	2.132308247
7	EDL	G93A	M	G93A_EDL	254.1124785	1.626653001
8	SOL	G93A	M	G93A_SOL	199.8623946	1.279381343
9	EDL	WT	M	WT_EDL	152.6692803	0.977283542
10	SOL	WT	M	WT_SOL	323.092017	2.068212479
11	EDL	WT	M	WT_EDL	145.5366641	0.931625447
12	SOL	WT	M	WT_SOL	288.2803057	1.845371889
13	EDL	G93A	M	G93A_EDL	313.7753751	2.008573757
14	SOL	G93A	M	G93A_SOL	227.5711343	1.456753603
15	EDL	G93A	M	G93A_EDL	363.5944301	2.327481021
16	SOL	G93A	M	G93A_SOL	274.7518756	1.758772201
17	EDL	WT	F	WT_EDL	159.2925471	1.019681132
18	SOL	WT	F	WT_SOL	249.909098	1.599745855
19	EDL	WT	F	WT_EDL	99.75745831	0.638578514
20	SOL	WT	F	WT_SOL	247.3267809	1.58321564
21	EDL	G93A	F	G93A_EDL	161.8982395	1.036360979
22	SOL	G93A	F	G93A_SOL	302.6544186	1.937385056
23	EDL	G93A	F	G93A_EDL	409.5843946	2.621877086
24	SOL	G93A	F	G93A_SOL	344.699998	2.206531885
