## Supplementary material for "Aldh3a1-mediated detoxification of reactive aldehydes contributes to distinct muscle responses to Amyotrophic Lateral Sclerosis progression": Figure 8-Source Data 2

Image	Muscle origin	HNE (?M)	DAPI	TUNEL	TUNEL positive percentage	averaged TUNEL positive percentage
rep_001-1	EDL	HNE_0	81	0	0	1.046176
rep_001-2	EDL	HNE_0	77	2	2.597403	1.046176
rep_001-3	EDL	HNE_0	79	0	0	1.046176
rep_001-4	EDL	HNE_0	63	1	1.587302	1.046176
rep_002-1	EDL	HNE_0	76	1	1.315789	0.328947
rep_002-2	EDL	HNE_0	68	0	0	0.328947
rep_002-3	EDL	HNE_0	71	0	0	0.328947
rep_002-4	EDL	HNE_0	60	0	0	0.328947
rep_003-1	EDL	HNE_0	51	1	1.960784	0.490196
rep_003-2	EDL	HNE_0	44	0	0	0.490196
rep_003-3	EDL	HNE_0	63	0	0	0.490196
rep_003-4	EDL	HNE_0	68	0	0	0.490196
rep_004-1	EDL	HNE_0	75	0	0	0.925926
rep_004-2	EDL	HNE_0	81	3	3.703704	0.925926
rep_004-3	EDL	HNE_0	69	0	0	0.925926
rep_004-4	EDL	HNE_0	64	0	0	0.925926
rep_005-1	EDL	HNE_0	47	0	0	0
rep_005-2	EDL	HNE_0	60	0	0	0
rep_005-3	EDL	HNE_0	47	0	0	0
rep_005-4	EDL	HNE_0	53	0	0	0
rep_001-1	EDL	HNE_7.5	77	0	0	1.247525
rep_001-2	EDL	HNE_7.5	84	0	0	1.247525
rep_001-3	EDL	HNE_7.5	125	5	4	1.247525
rep_001-4	EDL	HNE_7.5	101	1	0.990099	1.247525
rep_002-1	EDL	HNE_7.5	88	0	0	0.233645
rep_002-2	EDL	HNE_7.5	107	1	0.934579	0.233645
rep_002-3	EDL	HNE_7.5	118	0	0	0.233645
rep_002-4	EDL	HNE_7.5	77	0	0	0.233645
rep_003-1	EDL	HNE_7.5	76	0	0	0
rep_003-2	EDL	HNE_7.5	91	0	0	0
rep_003-3	EDL	HNE_7.5	74	0	0	0
rep_003-4	EDL	HNE_7.5	78	0	0	0
rep_004-1	EDL	HNE_7.5	65	0	0	0.731838
rep_004-2	EDL	HNE_7.5	79	0	0	0.731838
rep_004-3	EDL	HNE_7.5	72	1	1.388889	0.731838
rep_004-4	EDL	HNE_7.5	65	1	1.538462	0.731838
rep_005-1	EDL	HNE_7.5	97	0	0	1.07934
rep_005-2	EDL	HNE_7.5	56	1	1.785714	1.07934
rep_005-3	EDL	HNE_7.5	48	0	0	1.07934
rep_005-4	EDL	HNE_7.5	79	2	2.531646	1.07934
rep_001-1	EDL	HNE_15	127	3	2.362205	1.417911
rep_001-2	EDL	HNE_15	131	1	0.763359	1.417911
rep_001-3	EDL	HNE_15	97	1	1.030928	1.417911
rep_001-4	EDL	HNE_15	132	2	1.515152	1.417911
rep_002-1	EDL	HNE_15	130	1	0.769231	0.924547
rep_002-2	EDL	HNE_15	83	1	1.204819	0.924547
rep_002-3	EDL	HNE_15	66	0	0	0.924547
rep_002-4	EDL	HNE_15	58	1	1.724138	0.924547
rep_003-1	EDL	HNE_15	53	3	5.660377	3.866075
rep_003-2	EDL	HNE_15	52	0	0	3.866075
rep_003-3	EDL	HNE_15	51	5	9.803922	3.866075
rep_003-4	EDL	HNE_15	53	0	0	3.866075
rep_004-1	EDL	HNE_15	105	0	0	0.287356
rep_004-2	EDL	HNE_15	87	1	1.149425	0.287356
rep_004-3	EDL	HNE_15	84	0	0	0.287356
rep_004-4	EDL	HNE_15	73	0	0	0.287356
rep_005-1	EDL	HNE_15	60	3	5	3.513097
rep_005-2	EDL	HNE_15	59	4	6.779661	3.513097
rep_005-3	EDL	HNE_15	61	0	0	3.513097
rep_005-4	EDL	HNE_15	44	1	2.272727	3.513097
rep_001-1	EDL	HNE_30	73	44	60.27397	80.85199
rep_001-2	EDL	HNE_30	48	40	83.33333	80.85199
rep_001-3	EDL	HNE_30	43	38	88.37209	80.85199
rep_001-4	EDL	HNE_30	35	32	91.42857	80.85199
rep_002-1	EDL	HNE_30	33	30	90.90909	64.39394
rep_002-2	EDL	HNE_30	29	29	100	64.39394
rep_002-3	EDL	HNE_30	62	31	50	64.39394
rep_002-4	EDL	HNE_30	114	19	16.66667	64.39394
rep_003-1	EDL	HNE_30	57	10	17.54386	49.74388
rep_003-2	EDL	HNE_30	28	13	46.42857	49.74388
rep_003-3	EDL	HNE_30	49	32	65.30612	49.74388
rep_003-4	EDL	HNE_30	33	23	69.69697	49.74388
rep_004-1	EDL	HNE_30	52	26	50	34.85059
rep_004-2	EDL	HNE_30	40	13	32.5	34.85059
rep_004-3	EDL	HNE_30	27	8	29.62963	34.85059
rep_004-4	EDL	HNE_30	22	6	27.27273	34.85059
rep_005-1	EDL	HNE_30	24	8	33.33333	35.36866
rep_005-2	EDL	HNE_30	35	10	28.57143	35.36866
rep_005-3	EDL	HNE_30	24	16	66.66667	35.36866
rep_005-4	EDL	HNE_30	31	4	12.90323	35.36866
rep_001-1	Soleus	HNE_0	97	0	0	0.160256
rep_001-2	Soleus	HNE_0	156	1	0.641026	0.160256
rep_001-3	Soleus	HNE_0	66	0	0	0.160256
rep_001-4	Soleus	HNE_0	105	0	0	0.160256
rep_002-1	Soleus	HNE_0	180	0	0	0
rep_002-2	Soleus	HNE_0	98	0	0	0
rep_002-3	Soleus	HNE_0	107	0	0	0
rep_002-4	Soleus	HNE_0	81	0	0	0
rep_003-1	Soleus	HNE_0	209	0	0	0.431034
rep_003-2	Soleus	HNE_0	86	0	0	0.431034
rep_003-3	Soleus	HNE_0	93	0	0	0.431034
rep_003-4	Soleus	HNE_0	116	2	1.724138	0.431034
rep_004-1	Soleus	HNE_0	64	2	3.125	0.78125
rep_004-2	Soleus	HNE_0	88	0	0	0.78125
rep_004-3	Soleus	HNE_0	123	0	0	0.78125
rep_004-4	Soleus	HNE_0	108	0	0	0.78125
rep_005-1	Soleus	HNE_0	85	4	4.705882	1.176471
rep_005-2	Soleus	HNE_0	101	0	0	1.176471
rep_005-3	Soleus	HNE_0	200	0	0	1.176471
rep_005-4	Soleus	HNE_0	168	0	0	1.176471
rep_001-1	Soleus	HNE_7.5	107	1	0.934579	0.233645
rep_001-2	Soleus	HNE_7.5	97	0	0	0.233645
rep_001-3	Soleus	HNE_7.5	121	0	0	0.233645
rep_001-4	Soleus	HNE_7.5	92	0	0	0.233645
rep_002-1	Soleus	HNE_7.5	127	0	0	0
rep_002-2	Soleus	HNE_7.5	90	0	0	0
rep_002-3	Soleus	HNE_7.5	143	0	0	0
rep_002-4	Soleus	HNE_7.5	114	0	0	0
rep_003-1	Soleus	HNE_7.5	85	0	0	0.164474
rep_003-2	Soleus	HNE_7.5	105	0	0	0.164474
rep_003-3	Soleus	HNE_7.5	108	0	0	0.164474
rep_003-4	Soleus	HNE_7.5	152	1	0.657895	0.164474
rep_004-1	Soleus	HNE_7.5	66	0	0	0.91491
rep_004-2	Soleus	HNE_7.5	50	0	0	0.91491
rep_004-3	Soleus	HNE_7.5	83	2	2.409639	0.91491
rep_004-4	Soleus	HNE_7.5	80	1	1.25	0.91491
rep_005-1	Soleus	HNE_7.5	74	4	5.405405	1.351351
rep_005-2	Soleus	HNE_7.5	69	0	0	1.351351
rep_005-3	Soleus	HNE_7.5	110	0	0	1.351351
rep_005-4	Soleus	HNE_7.5	93	0	0	1.351351
rep_001-1	Soleus	HNE_15	109	1	0.917431	1.037387
rep_001-2	Soleus	HNE_15	85	1	1.176471	1.037387
rep_001-3	Soleus	HNE_15	86	1	1.162791	1.037387
rep_001-4	Soleus	HNE_15	112	1	0.892857	1.037387
rep_002-1	Soleus	HNE_15	93	2	2.150538	1.137767
rep_002-2	Soleus	HNE_15	116	1	0.862069	1.137767
rep_002-3	Soleus	HNE_15	69	0	0	1.137767
rep_002-4	Soleus	HNE_15	65	1	1.538462	1.137767
rep_003-1	Soleus	HNE_15	75	0	0	0.744242
rep_003-2	Soleus	HNE_15	64	0	0	0.744242
rep_003-3	Soleus	HNE_15	59	1	1.694915	0.744242
rep_003-4	Soleus	HNE_15	78	1	1.282051	0.744242
rep_004-1	Soleus	HNE_15	68	0	0	0
rep_004-2	Soleus	HNE_15	74	0	0	0
rep_004-3	Soleus	HNE_15	64	0	0	0
rep_004-4	Soleus	HNE_15	54	0	0	0
rep_005-1	Soleus	HNE_15	77	3	3.896104	0.974026
rep_005-2	Soleus	HNE_15	53	0	0	0.974026
rep_005-3	Soleus	HNE_15	60	0	0	0.974026
rep_005-4	Soleus	HNE_15	86	0	0	0.974026
rep_001-1	Soleus	HNE_30	25	3	12	21.11861
rep_001-2	Soleus	HNE_30	24	7	29.16667	21.11861
rep_001-3	Soleus	HNE_30	46	10	21.73913	21.11861
rep_001-4	Soleus	HNE_30	51	11	21.56863	21.11861
rep_002-1	Soleus	HNE_30	60	10	16.66667	30.96491
rep_002-2	Soleus	HNE_30	95	29	30.52632	30.96491
rep_002-3	Soleus	HNE_30	62	31	50	30.96491
rep_002-4	Soleus	HNE_30	30	8	26.66667	30.96491
rep_003-1	Soleus	HNE_30	55	17	30.90909	20.87554
rep_003-2	Soleus	HNE_30	60	9	15	20.87554
rep_003-3	Soleus	HNE_30	62	9	14.51613	20.87554
rep_003-4	Soleus	HNE_30	52	12	23.07692	20.87554
rep_004-1	Soleus	HNE_30	48	6	12.5	10.27141
rep_004-2	Soleus	HNE_30	58	8	13.7931	10.27141
rep_004-3	Soleus	HNE_30	41	5	12.19512	10.27141
rep_004-4	Soleus	HNE_30	154	4	2.597403	10.27141
rep_005-1	Soleus	HNE_30	57	13	22.80702	16.45496
rep_005-2	Soleus	HNE_30	65	9	13.84615	16.45496
rep_005-3	Soleus	HNE_30	66	11	16.66667	16.45496
rep_005-4	Soleus	HNE_30	56	7	12.5	16.45496
