## Supplementary material for "Aldh3a1-mediated detoxification of reactive aldehydes contributes to distinct muscle responses to Amyotrophic Lateral Sclerosis progression": Figure 8-Source Data 3

Assay	Muscle	HNE (?M)	LDH leakage percentage
Rep_001	EDL	0	14.64572
Rep_002	EDL	0	12.14916
Rep_003	EDL	0	9.779048
Rep_004	EDL	0	9.70475
Rep_005	EDL	0	8.752122
Rep_001	EDL	7.5	12.65066
Rep_002	EDL	7.5	18.21913
Rep_003	EDL	7.5	19.66091
Rep_004	EDL	7.5	15.58896
Rep_005	EDL	7.5	14.98838
Rep_001	EDL	15	25.17739
Rep_002	EDL	15	29.90718
Rep_003	EDL	15	13.1066
Rep_004	EDL	15	17.17377
Rep_005	EDL	15	14.79236
Rep_001	EDL	30	61.56371
Rep_002	EDL	30	76.32762
Rep_003	EDL	30	47.0372
Rep_004	EDL	30	47.97934
Rep_005	EDL	30	49.0824
Rep_001	Soleus	0	15.24396
Rep_002	Soleus	0	9.119781
Rep_003	Soleus	0	6.792052
Rep_004	Soleus	0	15.42849
Rep_005	Soleus	0	6.38606
Rep_001	Soleus	7.5	11.32324
Rep_002	Soleus	7.5	8.813314
Rep_003	Soleus	7.5	11.86007
Rep_004	Soleus	7.5	19.78681
Rep_005	Soleus	7.5	5.304597
Rep_001	Soleus	15	29.97245
Rep_002	Soleus	15	13.40629
Rep_003	Soleus	15	21.03607
Rep_004	Soleus	15	25.25078
Rep_005	Soleus	15	13.07298
Rep_001	Soleus	30	71.15803
Rep_002	Soleus	30	83.72275
Rep_003	Soleus	30	83.81464
Rep_004	Soleus	30	78.4869
Rep_005	Soleus	30	78.88066
