## Supplementary material for "Aldh3a1-mediated detoxification of reactive aldehydes contributes to distinct muscle responses to Amyotrophic Lateral Sclerosis progression": Figure 9-Source Data 1

Culture	Muscle origin	AAV-ALDH3A1 (GC/ml)	ALDH3A1/GAPDH Ratio
Rep_001	EDL	0	0.308023
Rep_002	EDL	0	0.113935
Rep_003	EDL	0	0.184497
Rep_001	EDL	1x10^11	0.569642
Rep_002	EDL	1x10^11	0.630744
Rep_003	EDL	1x10^11	0.646755
Rep_001	Soleus	0	0.098817
Rep_002	Soleus	0	0.104244
Rep_003	Soleus	0	0.18048
Rep_001	Soleus	1x10^11	0.683952
Rep_002	Soleus	1x10^11	0.964849
Rep_003	Soleus	1x10^11	0.995409
