## Supplementary material for "Aldh3a1-mediated detoxification of reactive aldehydes contributes to distinct muscle responses to Amyotrophic Lateral Sclerosis progression": Figure 9-Source Data 2

Image	Muscle origin	AAV-ALDH3A1 (GC/ml)	HNE (?M)	DAPI	TUNEL	TUNEL positive percentage	averaged TUNEL positive percentage
Rep_001-1	EDL	0	30	73	44	60.27397	80.85199
Rep_001-2	EDL	0	30	48	40	83.33333	80.85199
Rep_001-3	EDL	0	30	43	38	88.37209	80.85199
Rep_001-4	EDL	0	30	35	32	91.42857	80.85199
Rep_002-1	EDL	0	30	33	30	90.90909	64.39394
Rep_002-2	EDL	0	30	29	29	100	64.39394
Rep_002-3	EDL	0	30	62	31	50	64.39394
Rep_002-4	EDL	0	30	114	19	16.66667	64.39394
Rep_003-1	EDL	0	30	57	10	17.54386	49.74388
Rep_003-2	EDL	0	30	28	13	46.42857	49.74388
Rep_003-3	EDL	0	30	49	32	65.30612	49.74388
Rep_003-4	EDL	0	30	33	23	69.69697	49.74388
Rep_004-1	EDL	0	30	52	26	50	34.85059
Rep_004-2	EDL	0	30	40	13	32.5	34.85059
Rep_004-3	EDL	0	30	27	8	29.62963	34.85059
Rep_004-4	EDL	0	30	22	6	27.27273	34.85059
Rep_005-1	EDL	0	30	24	8	33.33333	35.36866
Rep_005-2	EDL	0	30	35	10	28.57143	35.36866
Rep_005-3	EDL	0	30	24	16	66.66667	35.36866
Rep_005-4	EDL	0	30	31	4	12.90323	35.36866
Rep_001-1	EDL	1x10^11	30	68	4	5.882353	6.294031
Rep_001-2	EDL	1x10^11	30	56	5	8.928571	6.294031
Rep_001-3	EDL	1x10^11	30	114	6	5.263158	6.294031
Rep_001-4	EDL	1x10^11	30	98	5	5.102041	6.294031
Rep_002-1	EDL	1x10^11	30	66	0	0	3.771262
Rep_002-2	EDL	1x10^11	30	87	4	4.597701	3.771262
Rep_002-3	EDL	1x10^11	30	97	4	4.123711	3.771262
Rep_002-4	EDL	1x10^11	30	110	7	6.363636	3.771262
Rep_003-1	EDL	1x10^11	30	86	2	2.325581	2.9254
Rep_003-2	EDL	1x10^11	30	88	5	5.681818	2.9254
Rep_003-3	EDL	1x10^11	30	215	3	1.395349	2.9254
Rep_003-4	EDL	1x10^11	30	174	4	2.298851	2.9254
Rep_004-1	EDL	1x10^11	30	79	2	2.531646	1.264867
Rep_004-2	EDL	1x10^11	30	74	1	1.351351	1.264867
Rep_004-3	EDL	1x10^11	30	73	0	0	1.264867
Rep_004-4	EDL	1x10^11	30	85	1	1.176471	1.264867
Rep_005-1	EDL	1x10^11	30	78	5	6.410256	3.451275
Rep_005-2	EDL	1x10^11	30	98	4	4.081633	3.451275
Rep_005-3	EDL	1x10^11	30	71	1	1.408451	3.451275
Rep_005-4	EDL	1x10^11	30	105	2	1.904762	3.451275
Rep_001-1	Soleus	0	30	25	3	12	21.11861
Rep_001-2	Soleus	0	30	24	7	29.16667	21.11861
Rep_001-3	Soleus	0	30	46	10	21.73913	21.11861
Rep_001-4	Soleus	0	30	51	11	21.56863	21.11861
Rep_002-1	Soleus	0	30	60	10	16.66667	30.96491
Rep_002-2	Soleus	0	30	95	29	30.52632	30.96491
Rep_002-3	Soleus	0	30	62	31	50	30.96491
Rep_002-4	Soleus	0	30	30	8	26.66667	30.96491
Rep_003-1	Soleus	0	30	55	17	30.90909	20.87554
Rep_003-2	Soleus	0	30	60	9	15	20.87554
Rep_003-3	Soleus	0	30	62	9	14.51613	20.87554
Rep_003-4	Soleus	0	30	52	12	23.07692	20.87554
Rep_004-1	Soleus	0	30	48	6	12.5	10.27141
Rep_004-2	Soleus	0	30	58	8	13.7931	10.27141
Rep_004-3	Soleus	0	30	41	5	12.19512	10.27141
Rep_004-4	Soleus	0	30	154	4	2.597403	10.27141
Rep_005-1	Soleus	0	30	57	13	22.80702	16.45496
Rep_005-2	Soleus	0	30	65	9	13.84615	16.45496
Rep_005-3	Soleus	0	30	66	11	16.66667	16.45496
Rep_005-4	Soleus	0	30	56	7	12.5	16.45496
Rep_001-1	Soleus	1x10^11	30	251	0	0	0.164474
Rep_001-2	Soleus	1x10^11	30	235	0	0	0.164474
Rep_001-3	Soleus	1x10^11	30	229	0	0	0.164474
Rep_001-4	Soleus	1x10^11	30	304	2	0.657895	0.164474
Rep_002-1	Soleus	1x10^11	30	330	0	0	0.081967
Rep_002-2	Soleus	1x10^11	30	305	1	0.327869	0.081967
Rep_002-3	Soleus	1x10^11	30	216	0	0	0.081967
Rep_002-4	Soleus	1x10^11	30	183	0	0	0.081967
Rep_003-1	Soleus	1x10^11	30	146	1	0.684932	1.784136
Rep_003-2	Soleus	1x10^11	30	162	0	0	1.784136
Rep_003-3	Soleus	1x10^11	30	87	0	0	1.784136
Rep_003-4	Soleus	1x10^11	30	93	6	6.451613	1.784136
Rep_004-1	Soleus	1x10^11	30	69	0	0	0.898751
Rep_004-2	Soleus	1x10^11	30	99	2	2.020202	0.898751
Rep_004-3	Soleus	1x10^11	30	76	0	0	0.898751
Rep_004-4	Soleus	1x10^11	30	127	2	1.574803	0.898751
Rep_005-1	Soleus	1x10^11	30	177	1	0.564972	1.219882
Rep_005-2	Soleus	1x10^11	30	176	2	1.136364	1.219882
Rep_005-3	Soleus	1x10^11	30	91	2	2.197802	1.219882
Rep_005-4	Soleus	1x10^11	30	102	1	0.980392	1.219882
