## Supplementary material for "Aldh3a1-mediated detoxification of reactive aldehydes contributes to distinct muscle responses to Amyotrophic Lateral Sclerosis progression": Figure 9-Source Data 3

Assay	Muscle origin	AAV-ALDH3A1 (GC/ml)	HNE (?M)	LDH leakage percentage
Rep_001	EDL	0	0	9.639999
Rep_002	EDL	0	0	5.156049
Rep_003	EDL	0	0	7.236137
Rep_004	EDL	0	0	12.52037
Rep_005	EDL	0	0	9.556627
Rep_006	EDL	0	0	9.088639
Rep_001	EDL	0	30	68.62534
Rep_002	EDL	0	30	64.1758
Rep_003	EDL	0	30	57.96469
Rep_004	EDL	0	30	59.71893
Rep_005	EDL	0	30	72.70547
Rep_006	EDL	0	30	70.21201
Rep_001	EDL	1x10^11	0	6.911635
Rep_002	EDL	1x10^11	0	7.751168
Rep_003	EDL	1x10^11	0	8.980478
Rep_004	EDL	1x10^11	0	7.145958
Rep_005	EDL	1x10^11	0	12.908
Rep_006	EDL	1x10^11	0	9.67206
Rep_001	EDL	1x10^11	30	43.99475
Rep_002	EDL	1x10^11	30	38.00393
Rep_003	EDL	1x10^11	30	28.48918
Rep_004	EDL	1x10^11	30	21.25801
Rep_005	EDL	1x10^11	30	26.467
Rep_006	EDL	1x10^11	30	24.11578
Rep_001	Soleus	0	0	5.703776
Rep_002	Soleus	0	0	6.767649
Rep_003	Soleus	0	0	9.455903
Rep_004	Soleus	0	0	15.83544
Rep_005	Soleus	0	0	8.657333
Rep_006	Soleus	0	0	9.281441
Rep_001	Soleus	0	30	92.66445
Rep_002	Soleus	0	30	94.9429
Rep_003	Soleus	0	30	81.54465
Rep_004	Soleus	0	30	72.70683
Rep_005	Soleus	0	30	63.73221
Rep_006	Soleus	0	30	65.07489
Rep_001	Soleus	1x10^11	0	4.029713
Rep_002	Soleus	1x10^11	0	6.965572
Rep_003	Soleus	1x10^11	0	5.52683
Rep_004	Soleus	1x10^11	0	15.8074
Rep_005	Soleus	1x10^11	0	12.6612
Rep_006	Soleus	1x10^11	0	8.329396
Rep_001	Soleus	1x10^11	30	29.26504
Rep_002	Soleus	1x10^11	30	24.07372
Rep_003	Soleus	1x10^11	30	33.83142
Rep_004	Soleus	1x10^11	30	46.12878
Rep_005	Soleus	1x10^11	30	51.70316
Rep_006	Soleus	1x10^11	30	45.34825
