## Supplementary material for "Aldh3a1-mediated detoxification of reactive aldehydes contributes to distinct muscle responses to Amyotrophic Lateral Sclerosis progression": Figure 10-Source Data 1

Fiber	Group	Max F/F0	F180 vs F0
1	HNE0	1.481021	Higher
2	HNE0	2.401113	Higher
3	HNE0	2.49705	Higher
4	HNE0	2.99601	Higher
5	HNE0	2.806771	Higher
6	HNE0	2.403872	Higher
7	HNE0	2.435253	Higher
8	HNE0	1.900242	Higher
9	HNE0	1.501	Higher
10	HNE0	1.920323	Higher
11	HNE0	2.116444	Higher
12	HNE0	1.661823	Higher
13	HNE0	2.22401	Higher
14	HNE0	1.931741	Lower
15	HNE0	1.352754	Higher
16	HNE0	2.104648	Higher
17	HNE0	3.157929	Higher
18	HNE0	1.611836	Higher
19	HNE0	1.714825	Higher
20	HNE0	1.682783	Higher
21	HNE0	1.758515	Higher
22	HNE0	1.527246	Higher
23	HNE0	1.925732	Higher
24	HNE0	1.434262	Lower
25	HNE0	1.626105	Lower
26	HNE0	1.939321	Higher
27	HNE0	1.93792	Higher
28	HNE0	2.212806	Higher
29	HNE0	2.094897	Higher
30	HNE0	1.395855	Lower
31	HNE0	2.524065	Higher
32	HNE0	1.916584	Higher
33	HNE0	1.539877	Higher
34	HNE0	2.023137	Higher
35	HNE0	1.952112	Lower
1	HNE30	2.136304	Lower
2	HNE30	1.415402	Lower
3	HNE30	1.626828	Lower
4	HNE30	1.315271	Lower
5	HNE30	1.160513	Lower
6	HNE30	2.190904	Higher
7	HNE30	1.849574	Lower
8	HNE30	1.352064	Lower
9	HNE30	2.668565	Higher
10	HNE30	1.562634	Lower
11	HNE30	1.809214	Lower
12	HNE30	1.356088	Lower
13	HNE30	1.313617	Lower
14	HNE30	1.426501	Lower
15	HNE30	1.387529	Lower
16	HNE30	1.154382	Lower
17	HNE30	1.292474	Lower
18	HNE30	1.221428	Lower
19	HNE30	1.237075	Lower
20	HNE30	1.22081	Lower
21	HNE30	1.217752	Lower
22	HNE30	1.028396	Lower
23	HNE30	1.066874	Lower
24	HNE30	1.891088	Lower
25	HNE30	1.824484	Lower
26	HNE30	1.767385	Lower
27	HNE30	1.39637	Lower
28	HNE30	1.20623	Lower
29	HNE30	1.397721	Lower
30	HNE30	1.13689	Lower
31	HNE30	1.558433	Lower
32	HNE30	1.849679	Lower
33	HNE30	1.370759	Lower
34	HNE30	1.481584	Higher
35	HNE30	1.350631	Lower
1	HNE30_AAV-AL	2.478654	Higher
2	HNE30_AAV-AL	2.262533	Higher
3	HNE30_AAV-AL	1.93233	Higher
4	HNE30_AAV-AL	2.176597	Higher
5	HNE30_AAV-AL	1.675693	Higher
6	HNE30_AAV-AL	2.447184	Lower
7	HNE30_AAV-AL	2.148686	Lower
8	HNE30_AAV-AL	1.247954	Lower
9	HNE30_AAV-AL	2.787814	Higher
10	HNE30_AAV-AL	2.514066	Higher
11	HNE30_AAV-AL	2.498985	Higher
12	HNE30_AAV-AL	2.35766	Higher
13	HNE30_AAV-AL	1.820603	Higher
14	HNE30_AAV-AL	2.084068	Higher
15	HNE30_AAV-AL	1.797312	Higher
16	HNE30_AAV-AL	2.615747	Higher
17	HNE30_AAV-AL	2.044157	Higher
18	HNE30_AAV-AL	2.482396	Higher
19	HNE30_AAV-AL	1.889779	Higher
20	HNE30_AAV-AL	1.858591	Higher
21	HNE30_AAV-AL	1.545039	Higher
22	HNE30_AAV-AL	2.538036	Higher
23	HNE30_AAV-AL	2.273626	Lower
24	HNE30_AAV-AL	2.028899	Lower
25	HNE30_AAV-AL	1.454501	Higher
26	HNE30_AAV-AL	2.60394	Higher
27	HNE30_AAV-AL	1.665429	Lower
28	HNE30_AAV-AL	1.332711	Higher
29	HNE30_AAV-AL	2.60324	Higher
30	HNE30_AAV-AL	2.752444	Higher
31	HNE30_AAV-AL	1.777424	Higher
32	HNE30_AAV-AL	1.550945	Lower
33	HNE30_AAV-AL	1.755527	Higher
34	HNE30_AAV-AL	1.89952	Lower
35	HNE30_AAV-AL	2.014871	Higher
